# Sulfite preservatives effects on the mouth microbiome: changes in viability, diversity and composition of microbiota

**DOI:** 10.1101/2021.11.04.467028

**Authors:** Sally V Irwin, Luz Maria Deardorff, Youping Deng, Peter Fisher, Michelle Gould, Junnie June, Rachael S. Kent, Yujia Qin, Fracesca Yadao

**Author notes:** These authors contributed equally to this work (Sally V Irwin, Peter Fisher, Michelle Gould, Junnie June, Rachael S. Kent). These authors contributed equally to this work (Luz Maria Deardorff, Youping Deng, Yujia Qin, Fracesca Yadao).

## Abstract

Processed foods make up about 70 percent of the American diet. Sulfites and other food preservatives are added to these foods largely to limit bacterial contamination. The mouth microbiota and its associated enzymes are the first to encounter food and therefore likely to be the most affected.

Eight saliva samples from ten individuals were exposed to two sulfite preservatives, sodium sulfite and sodium bisulfite. One sample set was evaluated for bacteria composition utilizing 16s rRNA sequencing, and the number of viable cells in all sample sets was determined utilizing ATP assays at 10 and 40-minute exposure times. All untreated samples were analyzed for baseline lysozyme activity, and possible correlations between the number of viable cells and lysozyme activity.

Sequencing results indicated significant increases in alpha diversity with sodium bisulfite exposure and changes in relative abundance of 3 amplicon sequence variants (ASV). Sodium sulfite treated samples showed a significant decrease in the Firmicutes/Bacteroidetes ratio, a marginally significant change in alpha diversity, and a significant change in the relative abundance for Proteobacteria, Firmicutes, Bacteroidetes, and for 6 ASVs. Beta diversity didn’t show any separation between groups, however, all but one sample set was observed to be moving in the same direction under sodium sulfite treatment in a principal component analysis.

ATP assays indicated a significant and consistent average decrease in activity ranging from 24 - 46% at both exposure times with both sulfites.

Average initial rates of lysozyme activity between all individuals ranged from +/- 76% compared to individual variations of +/- 10 - 34%. No consistent, significant correlation was found between ATP and lysozyme activity in any sample sets.

**Conclusions:** Sulfite preservatives, at concentrations regarded as safe by the FDA, alter the relative abundance and richness of the microbiota found in saliva, and decrease the number of viable cells, within 10 minutes of exposure.
