## Supplementary material for "Sulfite preservatives effects on the mouth microbiome: changes in viability, diversity and composition of microbiota": S1

### Sheet: Sheet1
Fig 1. Average change in ATP activity after sulfite treatment.
	Average Percent Change %	SE positve	SE negative
Na2SO3 T0	-0.26	0.064	0.064
Na2SO3 T30	-0.31	0.05	0.05
NaHSO3 T0	-0.25	0.0265	0.05
NaHSO3 T30	-0.46	0.034	0.034
Fig 2. Lysozyme activity in untreated saliva samples
F1	F2	F3	F4	F5	F6	F7	F8	M1	M2		Mean	SD	SE of Mean	Label
										F1	9329.25	3254.44	1150.62	cde
10132	14094	15050	28653	8744	13503	24125	20826	18419	2223	F2	14289.2	3456.82	1222.17	cd
4536	15193	37180	26944	11797	11389	31452	28740	18860	7207	F3	14254.2	10226.3	3615.56	cd
8240	13453	18627	9407	4889	7166	27376	26048	16690	2531	F4	23203.4	6119.11	2163.43	ab
15680	14530	6326	24622	6294	10709	30748	30842	17323	3208	F5	8615	2386.63	843.799	de
8506	15841	12161	23071	10048	8565	23356	18964	7053	2831	F6	10352.9	2467.15	872.268	cde
11526	17714	7422	20511	8298	7102	24503	14697	19163	3584	F7	25714.1	4127.96	1459.45	a
8032	16986	10826	25609	7555	11570	18742	26291	17926	4231	F8	24310.6	5562.05	1966.48	ab
										M1	17288.6	4535.6	1603.58	bc
										M2	3641.5	1570.22	555.156	e
Fig 4. Cell viability and relative abundance of phyla in F2 samples before and after sulfite treatment
4A Phyla
Sample	Species	% Abundance (16s rRNA)
Control Time 0	Actinobacteria	0.13338
Control Time 0	Bacteroidetes	0.18075
Control Time 0	Firmicutes	0.46613
Control Time 0	Fusobacteria	0.08663
Control Time 0	Proteobacteria	0.10413
Na2SO3 Time 0	Actinobacteria	0.11275
Na2SO3 Time 0	Bacteroidetes	0.19138
Na2SO3 Time 0	Firmicutes	0.4485
Na2SO3 Time 0	Fusobacteria	0.08813
Na2SO3 Time 0	Proteobacteria	0.1155
4A Average Decrease in Viable Cells
	RLU
Control	70180
Na2SO3	42071.8
4B Phyla
Sample	Species	% Abundance (16s rRNA)
Control Time 0	Actinobacteria	0.0865
Control Time 0	Bacteroidetes	0.20933
Control Time 0	Firmicutes	0.44978
Control Time 0	Fusobacteria	0.10754
Control Time 0	Proteobacteria	0.11423
NaHSO3 Time 0	Actinobacteria	0.0943
NaHSO3 Time 0	Bacteroidetes	0.21131
NaHSO3 Time 0	Firmicutes	0.44218
NaHSO3 Time 0	Fusobacteria	0.10852
NaHSO3 Time 0	Proteobacteria	0.11276
4B Average Decrease in Viable Cells
	RLU
Control	46846.2
NaHSO3	32584.5
Fig 5. Ratio of Firmicutes/Bacteroidetes changes in F2 samples with sulfite treatments at time 0
A
Samples	Control	Na2SO3
1	2.18205	1.87303
2	2.18236	2.30506
3	3.19578	2.80205
4	2.85495	2.47082
5	2.76583	2.78882
6	2.56452	2.24994
7	2.31633	1.99353
8	2.78434	2.47603
B
Samples	Control	NaHSO3
1	1.69306	2.17548
2	1.18303	1.7265
3	3.48966	4.80894
4	1.58072	1.98388
5	2.02242	1.49056
6	3.34481	1.70997
7	2.4511	2.26755
8	3.05055	1.9622
Fig 6. Differentially abundant bacteria at different taxonomic levels in F2 sample, after sodium sulfite treatment at time 0
A
Phylum	Control		Na2SO3	SE
Bacteroidetes	0.18099	0.00651	0.19148	0.00626
Firmicutes	0.4662	0.00885	0.44875	0.00966
Proteobacteria	0.1042	0.00608	0.11555	0.00772
B
Genus	Control		Na2SO3	SE
Haemophilus	0.0467	0.00266	0.05754	0.00395
Leptotrichia	0.02176	0.00278	0.02393	0.00328
Solobacterium	0.00657	0.000406301	0.00561	0.000318908
C
ASV	Control		Na2SO3	SE
ASV5	0.03608	0.00177	0.04302	0.00264
ASV30	0.00742	0.00156	0.00869	0.00169
ASV35	0.00657	0.000406301	0.00554	0.000357145
ASV126	0.000425429	0.000170417	0.000769595	9.71572e-05
ASV141	0.000690761	0.000222125	0.000175908	0.000116632
ASV144	0.000219378	0.000144361	0.000596776	0.000137109
Fig 7. Differentially abundant ASVs in F2 sample after NaHSO3 treatment at time 0
ASV	Control		NaHSO3	SE
ASV43	0.00641	0.00126	0.00205	0.00103
ASV116	0.000482445	0.000238265	0.000745362	0.000262559
ASV161	0	0	0.000477592	0.000145718
Fig. 8: Alpha diversity in F2 samples with sulfite treatment at time 0
A
Samples	Control	Na2SO3
1	145	209
2	145	131
3	105	136
4	147	158
5	136	150
6	143	148
7	121	154
8	157	153
B
Samples	Control	NaHSO3
1	136	138
2	136	150
3	115	115
4	135	140
5	140	143
6	126	143
7	117	126
8	130	148
