## Supplementary material for "Sulfite preservatives effects on the mouth microbiome: changes in viability, diversity and composition of microbiota": S2

### Sheet: Anova
Anova: Two-Factor With Replication				time 0			Anova: Two-Factor With Replication			time 0
Fig.1 and Table 1 Data
SUMMARY	Control	Sulfite	Total				SUMMARY	Control	BiSulfite	Total
F1							F1
Count	8	8	16				Count	8	8	16
Sum	56811	65519.3	122330				Sum	36842.7	25622	62464.7
Average	7101.38	8189.92	7645.65				Average	4605.33	3202.75	3904.04
Variance	5.99219e+06	8.413e+06	7.0384e+06				Variance	5.25567e+06	1.4569e+06	3.65713e+06
F2							F2
Count	8	8	16				Count	8	8	16
Sum	561440	383142	944582				Sum	374770	260676	635445
Average	70180	47892.8	59036.4				Average	46846.2	32584.5	39715.3
Variance	5.2586e+08	3.71267e+08	5.51118e+08				Variance	3.04191e+08	1.01721e+08	2.43665e+08
F3							F3
Count	8	8	16				Count	8	8	16
Sum	635959	623795	1.25975e+06				Sum	659771	415838	1.07561e+06
Average	79494.8	77974.3	78734.6				Average	82471.4	51979.8	67225.6
Variance	9.46343e+08	2.06969e+09	1.4081e+09				Variance	1.57621e+09	1.18916e+09	1.53844e+09
F4							F4
Count	8	8	16				Count	8	8	16
Sum	147198	72746	219944				Sum	174041	92151	266192
Average	18399.8	9093.25	13746.5				Average	21755.1	11518.9	16637
Variance	1.55785e+07	1.13267e+07	3.5652e+07				Variance	2.87334e+07	2.27137e+07	5.19502e+07
F5							F5
Count	8	8	16				Count	8	8	16
Sum	77354	41567	118921				Sum	53390	38486	91876
Average	9669.25	5195.88	7432.56				Average	6673.75	4810.75	5742.25
Variance	2.52044e+07	4.03822e+06	1.89828e+07				Variance	1.47277e+07	1.49788e+07	14788583
F6							F6
Count	8	8	16				Count	8	8	16
Sum	6592	4059.43	10651.4				Sum	6059	6325	12384
Average	824	507.429	665.714				Average	757.375	790.625	774
Variance	61471.1	28621.4	68767.8				Variance	124707	116352	112789
F7							F7
Count	8	8	16				Count	8	8	16
Sum	27585	18605	46190				Sum	39068	34023	73091
Average	3448.12	2325.62	2886.88				Average	4883.5	4252.88	4568.19
Variance	3.31862e+06	1.17163e+06	2.43145e+06				Variance	8.91687e+06	3.96291e+06	6.11661e+06
F8							F8
Count	8	8	16				Count	8	8	16
Sum	196093	90413	286506				Sum	99543	86762	186305
Average	24511.6	11301.6	17906.6				Average	12442.9	10845.2	11644.1
Variance	2.92656e+08	6.49627e+07	2.13423e+08				Variance	3.14509e+07	4.43669e+07	3.60623e+07
M1							M1
Count	8	8	16				Count	8	8	16
Sum	85134	72360	157494				Sum	209769	132502	342271
Average	10641.8	9045	9843.38				Average	26221.1	16562.8	21391.9
Variance	3.35074e+07	4.14595e+07	3.56645e+07				Variance	6.08849e+08	3.47731e+08	4.7128e+08
M2							M2
Count	8	8	16				Count	8	8	16
Sum	245280	152983	398263				Sum	158714	115860	274574
Average	30660	19122.9	24891.4				Average	19839.2	14482.5	17160.9
Variance	3.00215e+08	1.02187e+08	2.23282e+08				Variance	6.15377e+07	7.04096e+07	6.92273e+07
Total							Total
Count	80	80					Count	80	80
Sum	2.03945e+06	1.52519e+06					Sum	1.81197e+06	1.20824e+06
Average	25493.1	19064.9					Average	22649.6	15103.1
Variance	8.88606e+08	7.93609e+08					Variance	8.07644e+08	3.88977e+08
ANOVA							ANOVA
Source of Variation	SS	df	MS	F	P-value	F crit	Source of Variation	SS	df	MS	F	P-value	F crit
Sample	9.71115e+10	9	1.07902e+10	44.742	6.38353e-37	1.94735	Sample	Individuals	9	6.69795e+09	30.194	1.05811e-28	1.94735
Columns	1.65287e+09	1	1.65287e+09	6.85373	0.00981876	3.90874	Treatment	2.27801e+09	1	2.27801e+09	10.2691	0.00167554	3.90874
Interaction	2.02057e+09	9	2.24507e+08	0.930933	0.500435	1.94735	Interaction	3.19514e+09	9	3.55016e+08	1.60039	0.120644	1.94735
Within	3.37629e+10	140	2.41164e+08				Within	3.10563e+10	140	2.21831e+08
Total	1.34548e+11	159					Total	9.6811e+10	159
								Anova: Two-Factor With Replication
Anova: Two-Factor With Replication
								SUMMARY	Control	BiSulfite	Total
SUMMARY	Control	Sulfite	Total					F1
F1								Count	8	8	16
Count	8	8	16					Sum	47388	31318	78706
Sum	135032	66629	201661					Average	5923.5	3914.75	4919.12
Average	16879	8328.62	12603.8					Variance	1.63469e+07	5.29246e+06	1.11744e+07
Variance	1.62196e+08	6.03521e+07	1.23351e+08
								F2
F2								Count	8	8	16
Count	8	8	16					Sum	416388	167664	584053
Sum	422986	364517	787503					Average	52048.6	20958	36503.3
Average	52873.2	45564.6	49218.9					Variance	3.51939e+08	5.32002e+07	4.46831e+08
Variance	9.15297e+08	4.69304e+08	6.60391e+08
								F3
F3								Count	8	8	16
Count	8	8	16					Sum	696255	475874	1172129
Sum	739096	656691	1.39579e+06					Average	87031.9	59484.2	73258.1
Average	92386.9	82086.4	87236.7					Variance	2.00055e+09	1.28144e+09	1.73396e+09
Variance	1.51145e+09	2.61832e+09	1.95552e+09
								F4
F4								Count	8	8	16
Count	8	8	16					Sum	128847	75009	203856
Sum	105652	45886	151538					Average	16105.9	9376.12	12741
Average	13206.5	5735.75	9471.12					Variance	3.45998e+07	1.42344e+07	34866514
Variance	5.70391e+06	1.4132e+06	1.82045e+07
								F5
F5								Count	8	8	16
Count	8	8	16					Sum	69817	43090	112907
Sum	47291	39810	87101					Average	8727.12	5386.25	7056.69
Average	5911.38	4976.25	5443.81					Variance	3.9647e+07	6.35203e+06	2.44426e+07
Variance	1.80051e+07	1.00139e+07	1.33087e+07
								F6
F6								Count	8	8	16
Count	8	8	16					Sum	11347.4	5973.71	17321.1
Sum	4686.86	3302.86	7989.71					Average	1418.43	746.714	1082.57
Average	585.857	412.857	499.357					Variance	1.80577e+06	88599.9	1.00436e+06
Variance	34885.3	36376.7	41236.6
								F7
F7								Count	8	8	16
Count	8	8	16					Sum	48399	29264	77663
Sum	60708	47213	107921					Average	6049.88	3658	4853.94
Average	7588.5	5901.62	6745.06					Variance	8.94332e+06	4.20537e+06	7.66167e+06
Variance	3.39508e+07	3.08741e+07	3.10104e+07
								F8
F8								Count	8	8	16
Count	8	8	16					Sum	168481	69459.4	237941
Sum	180160	102556	282716					Average	21060.1	8682.43	14871.3
Average	22520	12819.5	17669.8					Variance	2.21021e+08	6.96948e+06	1.47251e+08
Variance	1.11421e+08	1.02823e+08	125073839
								M1
M1								Count	8	8	16
Count	8	8	16					Sum	191677	71784	263461
Sum	125790	70430.9	196221					Average	23959.6	8973	16466.3
Average	15723.7	8803.86	12263.8					Variance	7.54521e+08	5.14753e+07	4.36025e+08
Variance	4.27958e+07	6.86145e+06	3.59426e+07
								M2
M2								Count	8	8	16
Count	8	8	16					Sum	189575	95866	285441
Sum	233033	172787	405820					Average	23696.9	11983.2	17840.1
Average	29129.1	21598.4	25363.8					Variance	1.2513e+08	1.59563e+07	1.02429e+08
Variance	2.51349e+08	2.00473e+08	225973301
								Total
Total								Count	80	80
Count	80	80						Sum	1.96818e+06	1.0653e+06
Sum	2.05443e+06	1.56982e+06						Average	24602.2	13316.3
Average	25680.4	19622.8						Variance	9.44761e+08	3.95886e+08
Variance	9.68288e+08	9.00967e+08
								ANOVA
ANOVA								Source of Variation	SS	df	MS	F	P-value	F crit
Source of Variation	SS	df	MS	F	P-value	F crit		Sample	6.68213e+10	9	7.42459e+09	29.7357	2.10276e-28	1.94735
Sample	1.01307e+11	9	1.12563e+10	34.3563	2.75372e-31	1.94735		Columns	5.09488e+09	1	5.09488e+09	20.4052	1.32004e-05	3.90874
Columns	1.4678e+09	1	1.4678e+09	4.47999	0.0360629	3.90874		Interaction	4.13381e+09	9	4.59312e+08	1.83956	0.0661936	1.94735
Interaction	4.95738e+08	9	5.5082e+07	0.16812	0.99682	1.94735		Within	3.4956e+10	140	2.49686e+08
Within	4.58688e+10	140	3.27634e+08
								Total	1.11006e+11	159
Total	1.49139e+11	159

### Sheet: Sheet9
t-Test: Paired Two Sample for Means
	Variable 1	Variable 2
Mean	25493.1	19064.9
Variance	8.88606e+08	7.93609e+08
Observations	80	80
Pearson Correlation	0.893304
Hypothesized Mean Difference	0
df	79
t Stat	4.26322
P(T<=t) one-tail	2.76549e-05
t Critical one-tail	1.66437
P(T<=t) two-tail	5.53098e-05
t Critical two-tail	1.99045

### Sheet: raw data
	Time 0						Time 0								Time 30						Time 30
	Control	Sulfite						Control	BiSulfite				Control	Sulfite						Control	BiSulfite
F1	7182	10559					F1	4210	4104			F1	21356	21779					F1	10525	7331
	5815	10084						2453	2444				24169	8003						5294	6875
	8291	4321						4513	3365				864	433						1099	1063
	2582	6695.33						4258.67	2327				6190	2686						2961	2320
	5181	4659						4291	1805				13907	2979						2926	2285
	9569	6931						3069	2145				3422	3765						3273	2343
	9693	10397						4048	5143				30370	18209						10759	4513
	8498	11873						10000	4289				34754	8775						10551	4588
F2	85775	53893.3					F2	63577	43983.7			F2	33075	62490.3					F2	79514.3	25988.7
	91962.7	65493.7						75194	32369.7				106189	56984.7						79083	25540
	86866	36694.7						43445.3	46079.7				66770.7	27487						52316.3	27402
	32983	22531.3						15745	19914.3				41249	30339.7						31113.3	16485
	80506.3	80506.3						43333	40659				77442.3	88159						52698	29770.7
	38401	28988.7						43559	21344				11203.3	29450						32623	19659.7
	63139.3	41896.3						49241.3	30255				56366.3	36226.7						49463.3	12602.7
	81806.7	53137.7						40675	26070.3				30690.3	33379.7						39577.3	10215.3
F3	82713	64984					F3	60785	88714			F3	87016	70543					F3	34424	43103
	35802	18318						88421	110590				38555	34992						167016	76789
	88421	110590						82176	48413				167016	76789						93431	48319
	118834	76507						26654.7	23952				111089	75298						61867	31999
	36565	32266						88514.7	20251				51324.7	35588.3						55163	33137.7
	79494.8	77974.3						167285	37254				92386.9	82086.4						121875	100540
	79494.8	77974.3						72060	17177				92386.9	82086.4						50680	21609
	114634	165181						73875	69487				99321	199308						111799	120377
F4	16447	6380					F4	12549	5141			F4	11474	4350					F4	8237	3017
	14223	7703						27798	11322				13621	6168						8338	5818
	20133	7139						27300	11109				13623	4668						20476	9339
	25920	13200						26783	13244				17049	7280						22475	9311
	17674	8198						17939	10687				16130	4936						20815	15389
	13472	5397						18738	7748				10166	5484						19680	9670
	19330	14957						21405	11371				11930	5407						11283	12537
	19999	9772						21529	21529				11659	7593						17543	9928
F5	5298	4836					F5	6228	3311			F5	1855	1414					F5	4195	2362
	14809	9225						4235	4235				5769	4531						5461	3422
	18319	3273						13105	13675				14219	3505						9491	7737
	7161	3780						3077	1587				3899	7339						16891	2723
	2857	3142						2101	1359				2740	3701						8576	4998
	8153	6516						5693	5693				10190	5841						19303	9281
	10584	5115						11069	4073				3085	2219						3433	5306
	10173	5680						7882	4553				5534	11260						2467	7261
F6	587	348					F6	524	496			F6	533	457					F6	538	262
	568	307						599	614				416	262						482	570
	778	429						753	1015				961	519						1196	1160
	658	578						480	758				669	577						823	573
	1288	640						766	720				489	599						1436	752
	813	427						1135	1340				365	457						835	773
	1076	823						1417	1090				668	19						4619	1137
	824	507.429						385	292				585.857	412.857						1418.43	746.714
F7	2393	2172					F7	1688	3818			F7	8150	2076					F7	1208	2548
	1787	928						4316	4366				1221	1740						3484	2187
	692	665						3712	3673				880	506						4052	2880
	3794	3164						3510	1516				9653	7059						6275	611
	5310	3000						4890	7749				19150	17546						10193	6096
	5469	2877						11840	6527				9409	3008						9102	6167
	2782	2079						4460	3037				7890	9001						6840	3194
	5358	3720						4652	3337				4355	6277						7245	5581
F8	11477	10729					F8	10320	5289			F8	15294	4054					F8	12018	7605
	43325	29096						9206	25801				38999	30482						33334	10970
	19808	6195						16378	9593				18375	6891						21060.1	8682.43
	7290	2918						5640	6178				10208	3359						5746	4958
	56376	9078						22937	12423				28682	21555						49878	12425
	11702	9207						8970	5728				11741	3261						10520	5261
	19712	15589						16247	9462				22801	14039						25691	9330
	26403	7601						9845	12288				34060	18915						10234	10228
M1	11696	23093					M1	84501	62133			M1	28781	8948					M1	90704	25788
	17437	5503						30481	14691				21193	9552						16489	7108
	9803	8200						16210	8466				11373	5792						11249	6152
	4106	5029						8657	7523				15723.7	8803.86						16561	5455
	20063	10164						25575	13212				16249	10680						22827	8766
	6746	2999						9296	6107				8532	10701						4388	10503
	4332	5121						17081	11732				11821	11843						14698	2995
	10951	12251						17968	8638				12117	4111						14761	5017
M2	21662	12860					M2	21445	11750			M2	11083	19317					M2	31283	16141
	16283	16402						13644	8512				25114	18147						19180	7375
	57524	38361						17003	30857				35932	24912						42884	14595
	12680	3531						6445	2835				15974	3174						9414	4864
	41914	26322						29273	13332				27254	20405						30160	12451
	25287	19415						30359	18452				55085	19055						17953	12708
	51940	18832						19196	18817				47291	14839						26876	15845
	17990	17260						21349	11305				15300	52938						11825	11887
	Data in blue were the calculated average of data set as these files were inconclusive
